# Oncogene EVI1 Drives Acute Myeloid Leukemia Via a Targetable Interaction with CTBP2

**DOI:** 10.1101/2023.07.11.548358

**Authors:** Dorien Pastoors, Marije Havermans, Roger Mulet-Lazaro, Duncan Brian, Willy Noort, Julius Grasel, Remco Hoogenboezem, Leonie Smeenk, Jeroen A.A. Demmers, Michael D. Milsom, Tariq Enver, Richard WJ Groen, Eric Bindels, Ruud Delwel

## Abstract

Acute myeloid leukemia (AML) driven by the activation of EVI1 due to chromosome 3q26/MECOM rearrangements is incurable. Since transcription factors like EVI1 are notoriously hard to target, insight into the mechanism by which EVI1 drives myeloid transformation could provide alternative avenues for therapy. Applying protein folding predictions combined with proteomics technologies, we demonstrate that interaction with CTBP1 and CTBP2 via a single PLDLS motif in EVI1 is indispensable for leukemic transformation. Furthermore, we show that a 4x PLDLS repeat construct outcompetes binding of EVI1 to CTBP1 and CTBP2 and thereby inhibits proliferation of 3q26/MECOM rearranged AML both in in vitro and in xenotransplant models. This proof-of-concept study opens the possibility to therapeutically target one of the most incurable forms of AML with specific EVI1-CTBP inhibitors. This has important implications for other tumour types with aberrant expression of EVI1 as well as for cancers transformed by distinct CTBP-dependent oncogenic transcription factors.
