## Supplemental Table 1 for "Oncogene EVI1 Drives Acute Myeloid Leukemia Via a Targetable Interaction with CTBP2"

### Sheet: DataAvailability_PerFigure
figure panel	data type	location	accession	name_supplementary_data	data format	description
1A	mass_spectrometry	ProteomeXChange	PXD043333	MassSpec_MUTZ3_EVI1vsIgG.txt	text	EVI1_vs_IgG in MUTZ3 log2 IBAQ & DE analysis from Perseus
1A	mass_spectrometry	ZENODO	10.5281/zenodo.8354861	MassSpec_MUTZ3_EVI1vsIgG.txt	text	EVI1_vs_IgG in MUTZ3 log2 IBAQ & DE analysis from Perseus
1B & S1B	mass_spectrometry	ZENODO	10.5281/zenodo.8354861	MassSpec_MUTZ3_EVI1vsIgG_Clusters.txt	text	cluster data
S1D	mass_spectrometry	ZENODO	10.5281/zenodo.8354861	MassSpec_NFS78_BiotagvsNoBiotag.txt; MassSpec_NFS78_BiotagvsNoBiotag_designTable.xlsx	text & xlsx	Biotag vs no biotag NFS78 Mascot scores & DE analysis from Perseus; Design table to make sense of column names
1C, 1E, S2B, 3D, 3F	chip_seq	GEO	GSE236010	Raw FASTQ files, peakfiles and BIGWIG	various
	chip_seq	github	Github & Geo	chipseq-corrplots/CTBP_Mutz3_peaks.narrowPeak; chipseq-corrplots/EVI1_Mutz3_peaks.narrowPeak	narrowPeak	MACS2 peak calls on EVI1 and CTBP2 peaks (the windows used for generating correlation plots and heatmaps)
3F	chip_seq	ZENODO	10.5281/zenodo.8354861	ChIPseq_EVI1_2747.bigwig	bigwig	processed EVI1 chipseq file for inv(3) patient (raw data available upon request - will be uploaded to EGA). All other processed files are availabe on GEO
1D, S2A	chip_seq	github	Github	chipseq-corrplots/counts_CTBP2peaks.txt;chipseq-corrplots/counts_EVI1peaks.txt	text	diffbind counts in EVI1 and CTBP2 MUTZ3 peaks
	chip_seq	github	Github	chipseq-corrplots/heatmaps_corr.RMD	.RMD	Script for correlation plots
S4A, S4B	chip_seq	ZENODO	10.5281/zenodo.8354861	DiffBind_20230816_PLASSvsPLDLS_CTBP2.csv	csv	Diffbind results for 4xPLASS and 4xPLDLS (coordinated hg19)
S4D	chip_seq	ZENODO	10.5281/zenodo.8354861	CTBP2UntreatedTrackannot_PeaksToGenes.txt	tsv	CTBP2 peaks annotated to genes using putative regulatory elements (RE) or the nearest protein-coding gene
S4C	rna_seq	GEO	GSE236010	Raw FASTQ files and quant.sf	various
	rna_seq	ZENODO	10.5281/zenodo.8354861	deseq2_apeGLMLog2FC_PLDLSvsPLASS.txt	text	Results of DEseq2 analysis
2A, 3A	alphafold_predicted_structures	ZENODO	10.5281/zenodo.8354861	AlphaFold_Predictions.zip	zipped_folder [pdb, txt and fasta files]	predicted PDB structures by alphafold (also contains .fasta file which was used to perform predictions, as well as .txt files with all interacting residues per structure)
2B	chimerax_python_scripts	github	Github	alphafold_quantResidues/AlphaFold_python_cmds_chimerax_*.py	.py script	python script to iterate over alphafold structures with different chimerax commands (interfaces (the default), interfaces with no minimal area (noMinArea) and hbonds
	chimerax_r_scripts	github	Github	alphafold_quantResidues/alphafold_quant_int_res_gitversion.rmd	.RMD	R script to process and summarise the output of the python scripts
	chimerax_contacts	github	Github	alphafold_quantResidues/chimerax_contacts_*.txt	text	Concatenated output of python scripts (summarised in R script) with for each chimerax command, for each structure, all contacts identified with ChimeraX
4C, 5E	flow_cytometry	ZENODO	10.5281/zenodo.8354861	FlowCytometry_Gating.pdf	PDF	full gating
5F, 5H	flow_cytometry	ZENODO	10.5281/zenodo.8354861	FlowCytometry_SB1690_MixExperiments_FrequencyTables.xlsx	xlsx	frequency tables
5C	luciferase_outgrowth	ZENODO	10.5281/zenodo.8354861	LuciferaseSize_MUTZ3_ScaffoldMice.xlsx	.xlsx
S2C, 2C, 3C, S3A	western_blot	ZENODO	10.5281/zenodo.8354861	full uncropped western blots	PDF
2D, 2E, S3B, S3C, 3B	mappit_data	ZENODO	10.5281/zenodo.8354861	mappit.zip	zipped folder [.pfzx & .xlsx]	all mappit experiments and analysis; prism files contain analysis, all data and analysis tables are exported to CSV in separate folders
2F, 4B, 5A	colony_assay	ZENODO	10.5281/zenodo.8354861	colony_assays.zip	zipped folder [.pfzx & .csv]	all colony assays and resulting analysis in GraphPad prism. To perform all in group/between group-ANOVAs it was neccesary to transpose the data so each data table is duplicated. CSV exports are provided as universal data format

### Sheet: oligos
Primer	Sequence	application
FW PBGD	GGCAATGCGGCTGCAA	RT-qPCR
RV PBGD	GGGTACCCACGCGAATCAC	RT-qPCR
FW HPRT	AGCCTAAGATGAGCGCAAGT	RT-qPCR
RV HPRT	ATGGCCACAGGACTAGAACA	RT-qPCR
FW human EVI1	AGTGCCCTGGAGATGAGTTG	RT-qPCR
RV human EVI1	TTTGAGGCTATCTGTGAAGTGC	RT-qPCR
FW mouse EVI1	CCAATCTTGACAGACACCTTGAA	RT-qPCR
RV mouse EVI1	GGTTGCTGTTCCCGATGAAATT	RT-qPCR

### Sheet: GEO_perfigure
dataType	figure panel	name	cells	factor	treatment	timepoint	sequencing	replicate	filename
chipseq_track	1C , 1D, 3F, S2A, S2B	MUTZ3_EVI1	MUTZ3	EVI1	untreated		hiseq2500		EVI1_Mutz3.bam
chipseq_track	1C , 1D, 3F, S2A, S2B	MUTZ3_CTBP2	MUTZ3	CTBP2	untreated		hiseq2500		CTBP_Mutz3.bam
chipseq_track	1C , 1D, S2A, S2B	MUTZ3_H3K27Ac	MUTZ3	H3K27Ac	untreated		novaseq		MUTZ3E7_sgRNA8_H3K27AC_ABCAM_201224_A00383_0111_AHTCVMDRXX.bam
chipseq_track	1C , 1D, S2A, S2B	MUTZ3_H3K27Me3	MUTZ3	H3K27Me3	untreated		novaseq		MUTZ3_H3K27ME3_DSG_S8_220815_A00383_0294_BHT75NDRXY.bam
chipseq_track	1C , 1D, S2A, S2B	MUTZ3_H3K9Me3	MUTZ3	H3K9Me3	untreated		novaseq		MUTZ3_H3K9ME3_DSG_S9_220815_A00383_0294_BHT75NDRXY.bam
chipseq_track	1C , 1D, S2A, S2B	MUTZ3_MYB	MUTZ3	MYB	untreated		novaseq		MUTZ37_ENH8_MYB_190723_A00383_0039_AHKKNLDMXX.bam
chipseq_track	1C , 1D, S2A, S2B	MUTZ3_P300	MUTZ3	P300	untreated		novaseq		MUTZ3_P300_DSG_191218_A00383_0055_BHMWTCDMXX.bam
chipseq_track	1C , 1D, S2A, S2B	MUTZ3_RUNX1	MUTZ3	RUNX1	untreated		novaseq		MUTZ37_NEG10_RUNX_191218_A00383_0055_BHMWTCDMXX.bam
chipseq_track	1C , 1D, S2A, S2B	MUTZ3_ERG	MUTZ3	ERG	untreated		novaseq		MUTZ_3E7_ENH8_ERG_210223_A00383_0117_AHWTHVDMXX.bam
chipseq_track	1E	MOLM1_EVI1	MOLM1	EVI1	untreated		hiseq2500		EVI1_Molm1.bam
chipseq_track	1E	MOLM1_CTBP2	MOLM1	CTBP2	untreated		hiseq2500		CTBP2_MOLM1_CL25_NO_DOX.bam
chipseq_track	1E	MOLM1_CTBP2	MOLM1	CTBP2	dox		hiseq2500		CTBP2_MOLM1_CL25_DOX.bam
chipseq_track	3D, 3F, S4A, S4B	CTBP_1390_Mutz3	MUTZ3	CTBP2	PLASS_control	72hrs	hiseq2500	rep1	CTBP_1390_Mutz3.bam
chipseq_track	3D, 3F, S4A, S4B	CTBP_1391_Mutz3	MUTZ3	CTBP2	PLDLS	72hrs	hiseq2500	rep1	CTBP_1391_Mutz3.bam
chipseq_track	3D, 3F, S4A, S4B	MUTZ3_1390_CTBP2_IP_EXP2	MUTZ3	CTBP2	PLASS_control	72hrs	hiseq2500	rep2	MUTZ3_1390_CTBP2_IP_EXP2.bam
chipseq_track	3D, 3F, S4A, S4B	MUTZ3_1391_CTBP2_IP_EXP2	MUTZ3	CTBP2	PLDLS	72hrs	hiseq2500	rep2	MUTZ3_1391_CTBP2_IP_EXP2.bam
chipseq_track	3F	EVI1_2747	inv(3) patient	EVI1	untreated		hiseq2500		available on ZENODO
chipseq_peaks	1C, 1D, S4B	MUTZ3_EVI1	MUTZ3	EVI1	untreated				EVI1_Mutz3_peaks.narrowPeak
chipseq_peaks	S2A, S2B, S4C, S4D	MUTZ3_CTBP2	MUTZ3	CTBP2	untreated				CTBP_Mutz3_peaks.narrowPeak
chipseq_peaks	1E	MOLM_CTBP2	MOLM1	CTBP2	untreated				CTBP2_MOLM1_CL25_NO_DOX_peaks.narrowPeak
chipseq_peaks	3D, S4A	CTBP_1390_Mutz3	MUTZ3	CTBP2	PLASS_control	72hrs		rep1	CTBP_1390_Mutz3_peaks.narrowPeak
chipseq_peaks	3D, S4A	MUTZ3_1390_CTBP2_IP_EXP2	MUTZ3	CTBP2	PLASS_control	72hrs		rep2	MUTZ3_1390_CTBP2_IP_EXP2_peaks.narrowPeak
chipseq_input	1C, 1D	MUTZ3_EVI1	MUTZ3	EVI1	untreated				EVI1_input_Mutz3.bam
chipseq_input	S2A, S2B	MUTZ3_CTBP2	MUTZ3	CTBP2	untreated				input_Mutz3_CTBP.bam
chipseq_input	1E	MOLM_CTBP2	MOLM1	CTBP2	untreated				CTBP2_input_MOLM1_CL25_DOX.bam
chipseq_input	3D	CTBP_1390_Mutz3	MUTZ3	CTBP2	PLASS_control			rep1	input_1390_Mutz3_CTBP.bam
chipseq_input	3D	MUTZ3_1390_CTBP2_IP_EXP2	MUTZ3	CTBP2	PLASS_control			rep2	MUTZ3_1390_CTBP2_INPUT_EXP2.bam
RNAseq	S4D	MUTZ3_1390_72HRS_EXP1	MUTZ3		PLASS_mut	72hrs		rep1	MUTZ3_1390_72HRS_EXP1.bam
RNAseq	S4D	MUTZ3_1390_72HRS_EXP2	MUTZ3		PLASS_mut	72hrs		rep2	MUTZ3_1390_72HRS_EXP2.bam
RNAseq	S4D	MUTZ3_1391_72HRS_EXP1	MUTZ3		PLDLS_inh	72hrs		rep1	MUTZ3_1391_72HRS_EXP1.bam
RNAseq	S4D	MUTZ3_1391_72HRS_EXP2	MUTZ3		PLDLS_inh	72hrs		rep2	MUTZ3_1391_72HRS_EXP2.bam
RNAseq	S4D	MUTZ3_873_72HRS_EXP1	MUTZ3		Empty_vector	72hrs		rep1	MUTZ3_873_72HRS_EXP1.bam
RNAseq	S4D	MUTZ3_873_72HRS_EXP2	MUTZ3		Empty_vector	72hrs		rep2	MUTZ3_873_72HRS_EXP2.bam

### Sheet: chipseq_antibodies_protocols
chip	ab	protocol
EVI1	Cell Signaling, cat 2593	Double-crosslink DSG
CTBP2	BD, 612044	Single-crosslink TF (Formerly-p300 protocol)
H3K27Ac	Abcam, catalog no. ab4729	Upstate (histone)
H3K27Me3	H3K27ME3 Diagenode cat no C15410195, lot A0824D	Double-crosslink DSG
H3K9Me3	H3K9ME3, Diagenode, cat no C15410193, lot A2217P	Double-crosslink DSG
MYB	Millipore, catalog no. 05-175	Double-crosslink DSG
P300	Diagenode, #C15200211	Double-crosslink DSG
RUNX1	Abcam cat AB23980, lot GR3364239-1	Double-crosslink DSG
ERG	Santa-cruz Erg-1/2/3 Antibody (D-3): sc-271048	Double-crosslink DSG

### Sheet: ColonyAssays_WithinGroup
Fig. S4E. Results of two-way ANOVA on within-group comparisons for Fig 4B.
Mouse bone marrow
Šídák's multiple comparisons test	Predicted (LS) mean diff,	95,00% CI of diff,	Below threshold?	Summary	Adjusted P Value
4x PLASS (control) - 4x PLDLS (inhibitor)
lin- mBM	29	-46,80 to 104,8	No	ns	0.6323
E2A-PBX transformed mBM	-0.5	-54,10 to 53,10	No	ns	>0,9999
EVI1 transformed mBM	40	2,099 to 77,90	Yes	*	0.039
Fig. S4F. Results of two-way ANOVA on within-group comparisons for Fig 5A.
Human cell lines
Šídák's multiple comparisons test	Predicted (LS) mean diff,	95,00% CI of diff,	Below threshold?	Summary	Adjusted P Value
PLASS (mock) - PLDLS (inhibitor)
HL60	30.06	-8,789 to 68,92	No	ns	0.1276
SB1690	80.65	48,93 to 112,4	Yes	***	0.0005
MUTZ3	66.72	39,25 to 94,19	Yes	***	0.0006
